# Ion Identity Molecular Networking in the GNPS Environment

**DOI:** 10.1101/2020.05.11.088948

**Authors:** Robin Schmid, Daniel Petras, Louis-Félix Nothias, Mingxun Wang, Allegra T. Aron, Annika Jagels, Hiroshi Tsugawa, Johannes Rainer, Mar Garcia-Aloy, Kai Dührkop, Ansgar Korf, Tomáš Pluskal, Zdeněk Kameník, Alan K. Jarmusch, Andrés Mauricio Caraballo-Rodríguez, Kelly Weldon, Melissa Nothias-Esposito, Alexander A. Aksenov, Anelize Bauermeister, Andrea Albarracin Orio, Carlismari O. Grundmann, Fernando Vargas, Irina Koester, Julia M. Gauglitz, Emily C. Gentry, Yannick Hövelmann, Svetlana A. Kalinina, Matthew A. Pendergraft, Morgan W. Panitchpakdi, Richard Tehan, Audrey Le Gouellec, Gajender Aleti, Helena Mannochio Russo, Birgit Arndt, Florian Hübner, Heiko Hayen, Hui Zhi, Manuela Raffatellu, Kimberly A. Prather, Lihini I. Aluwihare, Sebastian Böcker, Kerry L. McPhail, Hans-Ulrich Humpf, Uwe Karst, Pieter C. Dorrestein

**Author notes:** These authors contributed equally (Robin Schmid, Daniel Petras, Louis-Félix Nothias). **Author contributions.** **General conceptualization** RS, DP, LFN, MW, PCD conceptualized the idea of IIMN and its integration into GNPS and feature-finding software tools RS, DP, LFN, PCD wrote the manuscript RS, BA, FH, HUH conceptualized the MZmine feature grouping workflow UK, HH provided discussion and feedback on IIMN and the MZmine workflow **Development** RS developed the IIMN modules in MZmine and the MS^2^ spectral library generation modules MW, RS developed the “supplementary edges” format in the FBMN workflow to enable IIMN MW programmed the IIMN workflow on GNPS RS, MW developed the direct submission of MZmine data to run IIMN on GNPS JR, MGA developed the XCMS/CAMERA IIMN integration in R HT developed the MS-DIAL FBMN and IIMN integration KD developed the MS^2^ spectral merge function into the export modules for FBMN, IIMN, and SIRIUS, which was coordinated by SB TP, AK provided feedback and help for the development and integration of IIMN in MZmine **Experiments, data analysis, validation** DP, LFN, AA, AAO, GA, AB, ATA, AMCR, JMG, ECG, COG, YH, ANJ, AKJ, SK, ZK, IK, ALG, KLM, MNE, MAP, MWP, RT, FV, KW performed experiments, analyzed data with the MZmine IIMN workflow, made data publicly available through MassIVE, and validated the results. KAP, MR, HZ, HUH, PCD provided data and resources RS, DP, ATA, ANJ analyzed data ATA, RS, ANJ wrote supplemental use cases YH, SK, ANJ, AK, BA, ZK tested and provided feedback on the MZmine workflow **Documentation and videos** LFN, HMR, AB, DP, MW, ATA, RS, MNE created the IIMN and FBMN documentations RS produced video tutorials on FBMN, IIMN, and MZmine MW, RS produced videos on FBMN and the direct submission of MZmine results to GNPS DP, MW produced a video tutorial for feature finding with MZmine and FBMN in GNPS All authors contributed to the final manuscript.

## Abstract

Molecular networking connects tandem mass spectra of molecules based on the similarity of their fragmentation patterns. However, during ionization, molecules commonly form multiple ion species with different fragmentation behavior. To connect ion species of the same molecule, we developed Ion Identity Molecular Networking. These new relationships improve network connectivity, are shown to reveal novel ion-ligand complexes, enhance annotation within molecular networks, and facilitate the expansion of spectral libraries.
