## Supplementary material for "Ion Identity Molecular Networking in the GNPS Environment": SI_IIMN_spectral_library_analysis.xlsx

### Sheet: MoNA LC-pos
MassBank of North Amerika (MoNA) LC-MS/MS positive
Total	77811
Total 2M	66
Anions	2379
Inconclusive	2402
Total in-source fragments	1108
Other in-source fragments	42
Raw names			Corrected
Ion identity	Entries		Ion identity	Entries	Relative		Ion identity	Entries	Rel
[M+H]+	50194		[M+H]+	51003	0.655473		[M+H]+	51003	0.655473
[M+Na]+	8359		[M+Na]+	8697	0.111771		[M+Na]+	8697	0.111771
[M+NH4]+	5744		[M+NH4]+	5891	0.0757091		[M+NH4]+	5891	0.0757091
[M+K]+	5111		[M+K]+	5226	0.0671627		[M+K]+	5226	0.0671627
NONE	2420		NONE	2420	0.031101		No annotation	2420	0.031101
M-H	2371		M-H	2372	0.0304841		Anions	2379	0.0305741
[M-H2O+H]+	991		[M-H2O+H]+	1066	0.0136999		[M-H2O+H]+	1066	0.0136999
M+H	794				0		[M]+	670	0.00861061
[M]+	666		[M]+	670	0.00861061		[M+2H]2+	244	0.0031358
M+Na	338				0		Sum of all multimers (2M)	66	0.000848209
[M+2H]+	199		[M+2H]2+	244	0.0031358		Other in-source fragments	42	0.000539769
M+NH4	147				0
M+K	115				0
[M+ACN+H]+	74		[M+ACN+H]+	74	0.000951022
[2M+H]+	55		[2M+H]+	55	0.000706841
[M+H-H2O]-	47				0
[M+2H]++	45				0
[M-2H2O+H]+	35		[M-2H2O+H]+	35	0.000449808
[M+H-H2O]+	22				0
[M+H]	14				0
carotenoid	7		carotenoid	7	8.99616e-05
M+Cl	6		M+Cl	6	7.71099e-05
[M+CH3]+	6		[M+CH3]+	6	7.71099e-05
[M-OH]+	5				0
[M]++	5		[M]++	5	6.42583e-05
[2M+Na]+	4		[2M+Na]+	4	5.14066e-05
[M-H]-	3				0
[2M+NH4]+	3		[2M+NH4]+	3	3.8555e-05
M+Na-2H	3		M+Na-2H	3	3.8555e-05
M+	2				0
[M+Cl]-	2		[M+Cl]-	2	2.57033e-05
[M+H-C12H20O9]+	2		[M+H-C12H20O9]+	2	2.57033e-05
[M]+*	2				0
[2M-H]-	2		[2M-H]-	2	2.57033e-05
M+2Na	2		M+2Na	2	2.57033e-05
[2M+3H2O+2H]+	1		[2M+3H2O+2H]+	1	1.28517e-05
MSMS	1		MSMS	1	1.28517e-05
[M+2K-H]+	1		[M+2K-H]+	1	1.28517e-05
[M-C6H10O5+H]+	1		[M-C6H10O5+H]+	1	1.28517e-05
carotenoids	1		carotenoids	1	1.28517e-05
[M+CH3OH+H]+	1		[M+CH3OH+H]+	1	1.28517e-05
[M-H2O]+	1
[2M+ACN+H]+	1		[2M+ACN+H]+	1
[M+2Na]+	1		[M+2Na]+	1
[M+3Na]+	1		[M+3Na]+	1
[M+H+Na]+	1		[M+H+Na]+	1
[M-H]+	1
[M+H]2+	1		[M+H]2+	1
[M+H-NH3]+	1		[M+H-NH3]+	1
[M+H-2H2O]+	1		[M+H-2H2O]+	1
[M+H-C9H10O5]+	1		[M+H-C9H10O5]+	1

### Sheet: GNPS
Selected GNPS libraries										Libraries
										GNPS Library
Total	20568									FDA Library Pt 1
			Corrected			Sorted				FDA Library Pt 2
Ion Identity	Entities		Ion identity	Entries		Ion identity	Entries	Relative		PhytoChemical Library
M+H	12338		[M+H]+	13322		[M+H]+	13322	0.647705		NIH Clinical Collection 1
M+Na	2316		[M+Na]+	2418		[M+Na]+	2418	0.117561		NIH Clinical Collection 2
M+NH4	1194		[M+NH4]+	1194		[M+NH4]+	1194	0.0580513		NIH Natural Products Library Round 1
M-H2O+H	1037		[M+K]+	134		[M-H2O+H]+	1112	0.0540646		NIH Natural Products Library Round 2
M-H	989		No annotation	18		Anion	1033	0.0502236		Pharmacologically Active Compounds in the NIH Small Molecule Repository
[M+H]	984		Anion	1033		Sum of all multimers (2M)	653	0.0317483		Faulkner Legacy Library provided by Sirenas MD
2M+H	329		[M-H2O+H]+	1112		[M+2H]2+	251	0.0122034		EMBL Metabolomics Core Facility (EMBL MCF)
2M+Na	263		[M]+	31		Other in-source fragments	227	0.0110366		Pesticides
M-2H2O+H	215		[M+2H]2+	251		[M+K]+	134	0.00651497		Medicines for Malaria Venture Pathogen Box
M+2H	142		Sum of all multimers (2M)	653		[M]+	31	0.0015072		LDB Lichen Database
M+K	133		Other in-source fragments	227		No annotation	18	0.000875146		GNPS Collections Miscellaneous
[M+2H]	109									GNPS Collections Bile Acid Library 2019
[M+Na]	102									MIADB Spectral Library
M+ACN+H	82
M+H-H2O	69
M+	31
2M-H	25
Unk	18
M-	17
2M-2H+Na	15
M+H+Na	11
M+H+K	9
M+Na+H2O	8
M2+Na	7
M+Na+K-H	6
M+2K-H	5
M+K+H2O	5
M-H2O	5
M+Cl	4
2M+NH4	4
M+H-2H2O	4
M-3H2O+H	4
M+3H	4
MCl37+H	4
M-18	3
2M+K	3
M+2Na	3
MCl37+Na	3
MBr81+H	3
M-NH3+H	2
M-2(H2O)+H	2
MS+H	2
M-Ac-H-	2
M+Na+2K-2H	2
M+CH3OH+H	2
M-H-	2
2M-H+Na	2
M+2Na+K-2H	2
M2+H	2
M+2K	2
M-2H	2
M+Na+K	2
M+?	1
MBr81+Na	1
M-MeOH+H	1
iso-C11	1
MCl+2Na	1
MBr+Na	1
M+23	1
MS34+Na	1
[M-H2O]	1
M+H-99	1
M+TFA-H	1
MCl+Na	1
MCl37+2Na	1
M-H2O-H	1
MS+Na	1
M2Cl37+H	1
M+HCl	1
M+2Na-H	1
M2Cl37+Na	1
M+-H20+H	1
M+Na-2H	1
M3Cl37+Na	1
MCl+H	1
anteiso-C11	1
M+-Na	1
anteiso-C13	1
M-HAc	1
M2Br81+H	1
M+K+Phos	1
MBr+H	1
n-C12	1
M-NH3	1
M+2H/2	1
[M+K]	1
M+H-H20	1
3M+H	1
3M+NH4	1
M+OH	1
3M+Na	1

### Sheet: MSMSChooser
All MSMS-Chooser libraries
Bilebib19
GNPS-MSMLS
Ion identity	Entries		Ion identity	Entries		Ion identity	Entries
M+Na	459		[M+H]+	451		Sum of all multimers (2M)	634
M+H	451		[M+Na]+	459		[M+Na]+	459
M-H	309		[M+NH4]+	0		[M+H]+	451
M-H2O+H	304		[M+K]+	11		Anions	309
2M+H	294		No annotation	0		[M-H2O+H]+	304
2M+Na	272		Anions	309		Other in-source fragments	236
M-2H2O+H	231		[M-H2O+H]+	304		[M+K]+	11
2M-2H+Na	43		[M]+	0		[M+NH4]+	0
2M-H	24		[M+2H]2+	0		No annotation	0
M+K	11		Sum of all multimers (2M)	634		[M]+	0
M-3H2O+H	3		Other in-source fragments	236		[M+2H]2+	0
M-2(H2O)+H	2
2M+K	1

### Sheet: IINbased sum
Sum of all Ion identity-based libraries (IIN-based): NIH natural products compound library + 24 experimental datasets
NIH			24 datasets
	2657
Ion identity	Entries		Ion identity	Entries		Ion identity	Entries	Rel
[M+2H]2+	3		[M+2H]2+	4		[M+H]+	626	0.235604
[M+H]+	501		[M+H]+	125		Sum of all multimers (2M)	578	0.217539
[M+K]+	112		[M+K]+	14		[M+Na]+	448	0.168611
[M+Na]+	330		[M+Na]+	118		[M+NH4]+	345	0.129846
[M+NH4]+	273		[M+NH4]+	72		[M-H2O+H]+	263	0.0989838
[M-H2O+H]+	230		[M-H2O+H]+	33		Other in-source fragments	138	0.0519383	0.150922
Other in-source fragments	95		Other in-source fragments	43		[M+K]+	126	0.0474219
Sum of all multimers (2M)	479		Sum of all multimers (2M)	99		[M+2H]2+	7	0.00263455

### Sheet: IINbased_24datasets
Ion identity-based library (IIN-based): From 24 experimental datasets
	538
Ion identity	Entries		Ion identity	Entries		Ion identity	Entries	Rel
[[M+H]+]	125		[M+H]+	125		[M+H]+	125	0.232342
[[M+Na]+]	118		[M+Na]+	118		[M+Na]+	118	0.219331
[[M+NH4]+]	72		[M+NH4]+	72		Sum of all multimers (2M)	99	0.184015
[[2M+Na]+]	39		[M+K]+	14		[M+NH4]+	72	0.133829
[[M-H2O+H]+]	33		No annotation	0		Other in-source fragments	43	0.0799257
[[2M+H]+]	26		Anions	0		[M-H2O+H]+	33	0.0613383
[[M-2H2O+H]+]	21		[M-H2O+H]+	33		[M+K]+	14	0.0260223
[[M+K]+]	14		[M]+	0		[M+2H]2+	4	0.00743494
[[M-3H2O+H]+]	9		[M+2H]2+	4		No annotation	0	0
[[2M+NH4]+]	8		Sum of all multimers (2M)	99		Anions	0	0
[[M-H+2Na]+]	7		Other in-source fragments	43		[M]+	0	0
[[2M-H+2Na]+]	4
[[M+2H]2+]	4
[[M+Ca]2+]	3
[[M-H2O+2H]2+]	3
[[2M+Ca]2+]	3
[[2M+Fe]2+]	3
[[3M+H]+]	3
[[M+NH4]+]a	3
[[2M+Ca-H]+]	2
[[M+HFA+H]+]a	2
[[M+H]+]a	2
[[M+Na]+]a	2
[[M+ACN+NH4]+]	2
[[M-H2O+NH4]+]	2
[[2M+K]+]	2
[[2M-H2O+Na]+]	2
[[M+Fe]2+]	1
[[M-H2O+H]+]aa	1
[[M+Na]+]nnn	1
[[M+MeOH+Na]+]	1
[[M-H2O+NH4]+]a	1
[[M+HFA+NH4]+]a	1
[[M+Na]+]n	1
[[M+NH4]+]aa	1
[[M+NH4]+]yy	1
[[2M-H2O+2H]2+]	1
[[M+Na]+]y	1
[[M+H]+]2	1
[[2M+Ca]2+]22	1
[[M+HFA+NH4]+]	1
[[M+H]+]aa	1
[[M-2H2O+H]+]n	1
[[M-2H2O+NH4]+]	1
[[M+ACN+Na]+]	1
[[2M-3H2O+2H]2+]	1
[[2M+Fe-H]+]	1
[[M+Na]+]2	1
[[3M+Na]+]	1
[[3M-H+2Na]+]	1
[[2M-2H2O+2H]2+]	1

### Sheet: IINbased_NIH_natprod
Ion identity-based library (IIN-based): NIH natural products compound library
Q-Exactive and Maxis qTOF
	2119
Ion identity	Entries		Ion identity	Entries		Ion identity	Entries	Rel
[M+H]+	501		[M+H]+	501		[M+H]+	501	0.236432
[M+Na]+	330		[M+Na]+	330		Sum of all multimers (2M)	479	0.22605
[M+NH4]+	273		[M+NH4]+	273		[M+Na]+	330	0.155734
[M-H2O+H]+	230		[M+K]+	112		[M+NH4]+	273	0.128834
[2M+Na]+	219		No annotation	0		[M-H2O+H]+	230	0.108542
[M+K]+	112		Anions	0		[M+K]+	112	0.0528551
[2M+NH4]+	90		[M-H2O+H]+	230		Other in-source fragments	95	0.0448325
[2M+H]+	87		[M]+	0		[M+2H]2+	3	0.00141576
[M+Ca]2+	69		[M+2H]2+	3		No annotation	0	0
[M-2H2O+H]+	61		Sum of all multimers (2M)	479		Anions	0	0
[2M+Ca]2+	30		Other in-source fragments	95		[M]+	0	0
[M-H+2Na]+	25
[M-3H2O+H]+	13
[2M+K]+	12
[M+Ca-H]+	11
[3M+Ca]2+	7
[3M+Na]+	7
[2M-H2O+H]+	6
[4M+Ca]2+	5
[2M-2H2O+H]+	5
[M-4H2O+H]+	4
[M+2H]2+	3
[2M+Ca-H]+	3
[2M-H+2Na]+	2
[5M+Ca]2+	2
[M-5H2O+H]+	2
[M-3H2O+2H]2+	1
[M-2H2O+NH4]+	1
[3M+NH4]+	1
[M-2H2O+2H]2+	1
[M+ACN+NH4]+	1
[3M+K]+	1
[M+ACN+H]+	1
[2M-3H2O+H]+	1
[3M+Ca-H]+	1
[M+H+Na]2+	1
